# A Novel Family of RNA-Binding Proteins Regulate Polysaccharide Metabolism in *Bacteroides thetaiotaomicron*

**DOI:** 10.1101/2021.04.27.441718

**Authors:** Amanda N.D. Adams, Muhammad S. Azam, Zachary A. Costliow, Xiangqian Ma, Patrick H. Degnan, Carin K. Vanderpool

**Author notes:** Correspondence to: Patrick H. Degnan,; or Carin K. Vanderpool.

## Abstract

Human gut microbiome composition is constantly changing, and diet is a major driver of these changes. Gut microbial species that persist in mammalian hosts for long periods of time must possess mechanisms for sensing and adapting to nutrient shifts to avoid being outcompeted. Global regulatory mechanisms mediated by RNA-binding proteins (RBPs) that govern responses to nutrient shifts have been characterized in Proteobacteria and Firmicutes but remain undiscovered in the Bacteroidetes. Here we report the identification of RBPs that are broadly distributed across the Bacteroidetes, with many genomes encoding multiple copies. Genes encoding these RBPs are highly expressed in many *Bacteroides* species. A purified RBP, RbpB, from *Bacteroides thetaiotaomicron* binds to single-stranded RNA *in vitro* with an affinity similar to other characterized regulatory RBPs. *B. thetaiotaomicron* mutants lacking RBPs show dramatic shifts in expression of polysaccharide utilization and capsular polysaccharide loci, suggesting that these RBPs may act as global regulators of polysaccharide metabolism. A *B. thetaiotaomicron* Δ*rbpB* mutant shows a growth defect on dietary sugars belonging to the raffinose family of oligosaccharides (RFOs). The Δ*rbpB* mutant had reduced expression of *BT1871*, encoding a predicted RFO-degrading melibiase, compared to the wild-type strain. Mutation of *BT1871* confirmed that the enzyme it encodes is essential for growth on melibiose and promotes growth on the RFOs raffinose and stachyose. Our data reveal that RbpB is required for optimal expression of *BT1871* and other polysaccharide-related genes, suggesting that we have identified an important new family of global regulatory proteins in the Bacteroidetes.

**Importance:** The human colon houses hundreds of bacterial species, including many belonging to the genus *Bacteroides,* that aid in breaking down our food to keep us healthy. *Bacteroides* have many genes responsible for breaking down different dietary carbohydrates and complex regulatory mechanisms ensure that specific genes are only expressed when the right carbohydrates are available. In this study, we discovered that *Bacteroides* use a family of RNA-binding proteins as global regulators to coordinate expression of carbohydrate utilization genes. The ability to turn different carbohydrate utilization genes on and off in response to changing nutrient conditions is critical for *Bacteroides* to live successfully in the gut, and thus the new regulators we have identified may be important for life in the host.
