## Supplementary material for "A Novel Family of RNA-Binding Proteins Regulate Polysaccharide Metabolism in *Bacteroides thetaiotaomicron*": Dataset S1

### Sheet: Dataset S1
Dataset S1: Conservation of RNA regulators in the human gut microbiome
Species	Refseq	Abbv	proQ gene copy 1	proQ gene copy 2	proQ gene copy 3	hfq gene copy 1	hfq gene copy 2	hfq gene copy 3	RRM-1 copy 1	RRM-1 copy 2	RRM-1 copy 3	RRM-1 copy 4	csrA gene copy 1	csrA gene copy 2	csrA gene copy 3	csrA gene copy 4
Bifidobacterium longum DJO10A	NC_010816	BLD
Bifidobacterium adolescenti	NC_008618	BAD
Collinsella aerofaciens ATCC 25986	NZ_AAVN00000000	COLAER
Bifidobacterium animalis subsp. lactis AD011	NC_011835	BLA
Bifidobacterium catenulatum DSM 16992	NZ_ABXY00000000	BIFCAT
Bifidobacterium angulatum DSM 20098	NZ_ABYS00000000	BIFANG
Bifidobacterium gallicum DSM 20093	NZ_ABXB00000000	BgalD2
Collinsella intestinalis DSM 13280	NZ_ABXH00000000	COLINT
Bifidobacterium breve DSM 20213	NZ_ACCG00000000	BIFBRE
Bifidobacterium pseudocatenulatum DSM 20438	NZ_ABXX00000000	BIFPSEUDO
Collinsella stercoris DSM 13279	NZ_ABXJ00000000	COLSTE
Actinomyces odontolyticus ATCC 17982	NZ_AAYI00000000	ACTODO
Bifidobacterium dentium	NC_Bdentium	Bden
Bifidobacterium sp. 12_1_47BFAA	NZ_ADCN00000000	HMPREF0177
Corynebacterium ammoniagenes DSM 20306	NZ_ADNS00000000	HMPREF0281
Eggerthella sp. 1_3_56FAA	NZ_ACWN00000000	HMPREF1023
Eggerthella sp. HGA1	NZ_AEXR00000000	HMPREF9404
Eggerthella sp. YY7918	NC_015738	EGYY
Bifidobacterium bifidum BGN4	NC_017999	BBB
Collinsella tanakaei YIT 12063	NZ_ADLS00000000	HMPREF9452
Propionibacterium sp. 5_U_42AFAA	NZ_ACUE00000000	HMPREF1003
Bacteroides caccae ATCC 43185	NZ_AAVM00000000	BACCAC							BACCAC03375 (C)	BACCAC00656 (A)	BACCAC03695 (B)
Bacteroides thetaiotaomicron VPI-5482	NC_004663	BT							BT3840 (C)	BT0784 (A)	BT1887 (B)
Bacteroides vulgatus ATCC 8482	NC_009614	BVU							BVU0446 (C)	BVU3246 (A)	BVU1413 (D)	BVU0543 (A)
Bacteroides uniformis ATCC 8492	NZ_AAYH00000000	BACUNI							BACUNI01393 (B)	BACUNI03361 (A)	BACUNI03010 (C)
Parabacteroides distasonis ATCC 8503	NC_009615	BDI							BDI0935 (E)	BDI1210 (A)	BDI0664 (A)
Alistipes putredinis DSM 17216	NZ_ABFK00000000	ALIPUT							ALIPUT01020 (G)
Bacteroides coprocola DSM 17136	NZ_ABIY00000000	BACCOP
Bacteroides cellulosilyticus DSM 14838	NZ_ACCH00000000	BACCELL							BACCELL04634 (F)	BACCELL04102 (A)	BACCELL00823 (C)	BACCELL00503 (B)
Parabacteroides merdae ATCC 43184	NZ_AAXE00000000	PARMER							PARMER03714 (C)	PARMER01843 (A)	PARMER00413 (A)
Bacteroides stercoris ATCC 43183	NZ_ABFZ00000000	BACSTE							BACSTE03831 (C)	BACSTE00134 (B)
Bacteroides intestinalis DSM 17393	NZ_ABJL00000000	BACINT							BACINT02283 (F)	BACINT01856 (A)	BACINT00014 (C)	BACINT03513 (B)
Bacteroides plebeius DSM 17135	NZ_ABQC00000000	BACPLE
Bacteroides finegoldii DSM 17565	NZ_ABXI00000000	BACFIN							BACFIN08751 (C)	BACFIN07718 (A)	BACFIN06178 (B)
Parabacteroides johnsonii DSM 18315	NZ_ABYH00000000	PRABACTJOHN							PRABACTJOHN02504 (C)	PRABACTJOHN02228 (A)	PRABACTJOHN03053 (B)	PRABACTJOHN01047 (A)
Bacteroides fragilis 3_1_12	NZ_ABZX00000000	Bfra							Bfra3010100021375 (C)	Bfra3010100008736 (A)	Bfra3010100009263 (A)	Bfra3010100011121 (D)
Bacteroides sp. D1	NZ_ACAB00000000	BSAG							BSAG04721 (C)	BSAG04263 (A)	BSAG03520 (B)
Prevotella copri DSM 18205	NZ_ACBX00000000	PREVCOP
Bacteroides sp. D2	NZ_ACGA00000000	BacD							BacD2010100009100 (C)	BacD2010100023594 (A)	BacD2010100024726 (B)
Bacteroides sp. 1_1_6	NZ_ACIC00000000	BSIG							BSIG05501 (C)	BSIG00801 (A)	BSIG05245 (B)
Bacteroides coprophilus DSM 18228	NZ_ACBW00000000	BACCOPRO
Bacteroides cellulosilyticus WH2	NZ_ATFI00000000	BWH2							BWH2RS0117595 (A)	BWH2RS0107135 (B)	BWH2RS0123290 (C)	BWH2RS0115465 (F)
Alistipes sp. HGB5	NZ_AENZ00000000	HMPREF9720							HMPREF97201482 (G)
Bacteroides sp. 1_1_14	NZ_ACRP00000000	HMPREF9007							HMPREF900701425 (C)	HMPREF900702262 (A)	HMPREF900701857 (B)
Bacteroides sp. 1_1_30	NZ_ADCL00000000	HMPREF0127							HMPREF012701776 (C)	HMPREF012700175 (A)	HMPREF012704396 (B)
Bacteroides sp. 2_1_16	NZ_ACPP00000000	HMPREF0101							HMPREF010101292 (A)	HMPREF010101449 (A)	HMPREF010104385 (C)	HMPREF010101929 (D)
Bacteroides sp. 2_1_22	NZ_ACPQ00000000	HMPREF0102							HMPREF010203085 (C)	HMPREF010201533 (A)	HMPREF010204189 (B)
Bacteroides sp. 2_1_33B	NZ_ACPR00000000	HMPREF0103							HMPREF01030700 (A)	HMPREF01031159 (A)	HMPREF01030972 (E)
Bacteroides sp. 2_1_56FAA	NZ_ACWI00000000	HMPREF1018							HMPREF101802319 (A)	HMPREF101804576 (C)	HMPREF101802883 (D)	HMPREF101802412 (A)
Bacteroides sp. 2_1_7	NZ_ABZY00000000	B2							B2010100008287 (E)	B2010100006045 (A)	B2010100009102 (A)
Bacteroides sp. 2_2_4	NZ_ABZZ00000000	BSCG							BSCG04154 (C)	BSCG04782 (A)	BSCG00034 (B)
Bacteroides sp. 20_3	NZ_ACRQ00000000	HMPREF9008							HMPREF900800805 (E)	HMPREF900800472 (A)	HMPREF900801033 (A)
Bacteroides sp. 3_1_19	NZ_ADCJ00000000	HMPREF0104							HMPREF010401701 (E)	HMPREF010402974 (A)	HMPREF010401472 (A)
Bacteroides sp. 3_1_23	NZ_ACRS00000000	HMPREF9010							HMPREF901002413 (C)	HMPREF901001372 (A)	HMPREF901004714 (B)
Bacteroides sp. 3_1_33FAA	NZ_ACPS00000000	HMPREF0105							HMPREF01053052 (C)	HMPREF01052660 (A)	HMPREF01053438 (D)
Bacteroides sp. 3_1_40A	NZ_ACRT00000000	HMPREF9011							HMPREF901102446 (C)	HMPREF901101230 (A)	HMPREF901100111 (D)	HMPREF901100805 (A)
Bacteroides sp. 3_2_5	NZ_ACIB00000000	BSHG							BSHG2420 (A)	BSHG2523 (A)	BSHG4225 (C)	BSHG3968 (D)
Bacteroides sp. 4_1_36	NZ_ACTC00000000	HMPREF1007							HMPREF100701511 (B)	HMPREF100701904 (A)	HMPREF100702122 (C)
Bacteroides sp. 4_3_47FAA	NZ_ACDR00000000	BSFG							BSFG02926 (C)	BSFG01317 (A)	BSFG00023 (D)	BSFG01661 (A)
Bacteroides sp. 9_1_42FAA	NZ_ACAA00000000	BSBG							BSBG04699 (C)	BSBG02774 (A)	BSBG03263 (D)	BSBG04068 (A)
Bacteroides clarus YIT 12056	NZ_AFBM00000000	HMPREF9445							HMPREF944502745 (C)	HMPREF944502226 (B)
Bacteroides sp. D20	NZ_ACPT00000000	HMPREF0969							HMPREF096900425 (B)	HMPREF096902417 (A)	HMPREF096902227 (C)
Bacteroides sp. D22	NZ_ADCK00000000	HMPREF0106							HMPREF010600592 (C)	HMPREF010604920 (A)	HMPREF010602782 (B)
Bacteroides dorei 5_1_36/D4	NZ_ACDI00000000	BSEG							BSEG02772 (C)	BSEG02252 (A)	BSEG02848 (D)
Bacteroides eggerthii 1_2_48FAA	NZ_ACWG00000000	HMPREF1016							HMPREF101601970 (C)	HMPREF101603348 (B)
Bacteroides fluxus YIT 12057	NZ_AFBN00000000	HMPREF9446							HMPREF944600723 (B)	HMPREF944602165 (C)	HMPREF944600226 (A)
Bacteroides ovatus 3_8_47FAA	NZ_ACWH00000000	HMPREF1017							HMPREF101703208 (C)	HMPREF101700884 (A)	HMPREF101704435 (B)
Bacteroides xylanisolvens SD CC 1b	NZ_ADKP00000000	CW3							CW34753 (C)	CW33645 (A)	CW33997 (B)
Dysgonomonas mossii DSM 22836	NZ_ADLW00000000	HMPREF9456							HMPREF945602893 (H)	HMPREF945601034 (H)	HMPREF945602899 (G)
Odoribacter splanchnicus DSM 20712	NC_015160	Odosp							Odosp1186 (B)	Odosp0689 (B)	Odosp3266 (I)
Parabacteroides sp. D13	NZ_ACPW00000000	HMPREF0619							HMPREF061901581 (E)	HMPREF061901922 (A)	HMPREF061901422 (A)
Paraprevotella xylaniphila YIT 11841	NZ_AFBR00000000	HMPREF9442
Porphyromonas gingivalis ATCC 33277	NC_010729	PGN							PGN0668 (J)
Prevotella salivae DSM 15606	NZ_AEQO00000000	HMPREF9420
Alistipes indistinctus YIT 12060	NZ_ADLD00000000	HMPREF9450							HMPREF945002316 (F)
Odoribacter laneus YIT 12061	NZ_ADMC00000000	HMPREF9449							HMPREF944900893 (B)	HMPREF944901558 (B)	HMPREF944902458 (I)
Paraprevotella clara YIT 11840	NZ_AFFY00000000	HMPREF9441
Prevotella stercorea DSM 18206	NZ_AFZZ00000000	HMPREF0673
Tannerella sp. 6_1_58FAA_CT1	NZ_ACWX00000000	HMPREF1033							HMPREF103302908 (C)	HMPREF103301677 (A)
Methanobrevibacter smithii ATCC 35061	NC_009515	Msm
Methanosphaera stadtmanae DSM 3091	NC_007681	Msp
Blautia hydrogenotrophica DSM 10507	NZ_ACBZ00000000	RUMHYD
Bryantella formatexigens DSM 14469	NZ_ACCL00000000	BRYFOR
Clostridium scindens ATCC 35704	NZ_ABFY00000000	CLOSCI
Clostridium spiroforme DSM 1552	NZ_ABIK00000000	CLOSPI
Dorea longicatena DSM 13814	NZ_AAXB00000000	DORLON
Eubacterium eligens ATCC 27750	NC_012778	EUBELI											EUBELI00236	EUBELI00423
Eubacterium rectale ATCC 33656	NC_012781	EUBREC											EUBREC0111	EUBREC3398
Faecalibacterium prausnitzii A2-165	NZ_ACOP00000000	FAEPRRAA2165
Streptococcus thermophilus CNRZ1066	NC_006449	str
Lactobacillus casei ATCC 334	NC_008526	LSEI
Lactococcus lactis subsp. cremoris MG1363	NC_009004	limg
Ruminococcus obeum ATCC 29174	NZ_AAVO00000000	RUMOBE
Ruminococcus torques ATCC 27756	NZ_AAVP00000000	RUMTOR
Clostridium bolteae ATCC BAA-613	NZ_ABCC00000000	CLOBOL											CLOBOL04528
Clostridium sporogenes ATCC 15579	NZ_ABKW00000000	CLOSPO				CLOSPO03206							CLOSPO02284
Clostridium asparagiforme DSM 15981	NZ_ACCJ00000000	CLOSTASPAR
Ruminococcus lactaris ATCC 29176	NZ_ABOU00000000	RUMLAC
Anaerococcus hydrogenalis DSM 7454	NZ_ABXA00000000	ANHYDRO
Catenibacterium mitsuokai DSM 15897	NZ_ACCK00000000	CATMIT											CATMIT01990
Pseudoflavonifractor capillosus ATCC 29799	NZ_AAXG00000000	BACCAP				BACCAP01327	BACCAP03121
Anaerotruncus colihominis DSM 17241	NZ_ABGD00000000	ANACOL				ANACOL02782							ANACOL01574	ANACOL00879
Coprococcus comes ATCC 27758	NZ_ABVR00000000	COPCOM
Blautia hansenii DSM 20583	NZ_ABYU00000000	BLAHAN
Ruminococcus gnavus ATCC 29149	NZ_AAYG00000000	RUMGNA
Anaerofustis stercorihominis DSM 17244	NZ_ABIL00000000	ANASTE
Anaerostipes caccae DSM 14662	NZ_ABAX00000000	ANACAC
Butyrivibrio crossotus DSM 2876	NZ_ABWN00000000	BcroD											BcroD2010100002259
Eubacterium ventriosum ATCC 27560	NZ_AAVL00000000	EUBVEN
Clostridium sp. L2-50	NZ_AAYW00000000	CLOL25
Eubacterium dolichum DSM 3991	NZ_ABAW00000000	EUBDOL
Clostridium leptum DSM 753	NZ_ABCB00000000	CLOLEP
Parvimonas micra ATCC 33270	NZ_ABEE00000000	PEPMIC
Coprococcus eutactus ATCC 27759	NZ_ABEY00000000	COPEUT
Clostridium bartlettii DSM 16795	NZ_ABEZ00000000	CLOBAR				CLOBAR01718
Clostridium ramosum DSM 1402	NZ_ABFX00000000	CLORAM
Clostridium sp. SS2/1	NZ_ABGC00000000	CLOSS21
Streptococcus infantarius subsp. infantarius ATCC BAA-102	NZ_ABJK00000000	STRINF
Mitsuokella multacida DSM 20544	NZ_ABWK00000000	MITSMUL				MITSMUL05290
Clostridium nexile DSM 1787	NZ_ABWO00000000	CLONEX
Clostridium hylemonae DSM 15053	NZ_ABYI00000000	CLOHYLEM											CLOHYLEM06029
Roseburia intestinalis L1-82	NZ_ABYJ00000000	ROSINTL											ROSINTL18207262	ROSINTL18208636
Eubacterium biforme DSM 3989	NZ_ABYT00000000	EUBIFOR
Holdemania filiformis DSM 12042	NZ_ACCF00000000	HOLDEFILI
Clostridium methylpentosum DSM 5476	NZ_ACEC00000000	CLOSTMETH
Eubacterium hallii DSM 3353	NZ_ACEP00000000	EUBHAL
Clostridium hiranonis DSM 13275	NZ_ABWP00000000	CLOHIR				CLOHIR00549
Subdoligranulum variabile DSM 15176	NZ_ACBY00000000	SUBVAR
Clostridium sp. M62/1	NZ_ACFX00000000	CIM62
Clostridium symbiosum	NC_Csymbiosum	Cysm											Csym0135
M23A	NC_M23A	M23A
Ruminococcus bromiiL263	NC_RbromiiL263	Rbro
Acidaminococcus sp. D21	NZ_ACGB00000000	ACDG
Anaerostipes sp. 3_2_56FAA	NZ_ACWB00000000	HMPREF1011
Bacillus cereus AH187	NC_011658	BCAH187				BCAH187A3763	BCAH187A1801	BCAH187C0267
Bacteroides pectinophilus ATCC 43243	NZ_ABVQ00000000	BACPEC											BACPEC03214
Clostridiales bacterium 1_7_47FAA	NZ_ABQR00000000	CBFG											CBFG02678
Clostridium sp. 7_2_43FAA	NZ_ACDK00000000	CSBG				CSBG01517							CSBG02009
Clostridium sp. D5	NZ_ADBG00000000	HMPREF0240
Clostridium difficile CD196	NC_013315	CD196				CD1961854							CD1960248
Clostridium hathewayi DSM 13479	NZ_ACIO00000000	CLOSTHATH											CLOSTHATH03112
Clostridium sp. HGF2	NZ_AENW00000000	HMPREF9406
Clostridium sp. SY8519	NC_015737	CXIVA
Coprobacillus sp. 29_1	NZ_ADKX00000000	HMPREF9488
Coprobacillus sp. D7	NZ_ACDT00000000	MBAG
Enterococcus faecium 1_141_733	NZ_ACAZ00000000	EFSG
Erysipelotrichaceae bacterium 3_1_53	NZ_ACTJ00000000	HMPREF0983
Erysipelotrichaceae bacterium 5_2_54FAA	NZ_ACZW00000000	HMPREF0863
Eubacterium siraeum DSM 15702	NZ_ABCA00000000	EUBSIR				EUBSIR01481							EUBSIR01590
Faecalibacterium cf. prausnitzii KLE1255	NZ_AECU00000000	HMPREF9436
Finegoldia magna ATCC 29328	NC_010376	FMG
Lachnospiraceae bacterium 1_1_57FAA	NZ_ACTM00000000	HMPREF0990
Lachnospiraceae bacterium 1_4_56FAA	NZ_ACTN00000000	HMPREF0988											HMPREF098800795
Lachnospiraceae bacterium 2_1_46FAA	NZ_ADLB00000000	HMPREF9477
Lachnospiraceae bacterium 2_1_58FAA	NZ_ACTO00000000	HMPREF0991
Lachnospiraceae bacterium 3_1_46FAA	NZ_ACWP00000000	HMPREF1025
Lachnospiraceae bacterium 3_1_57FAA_CT1	NZ_ACTP00000000	HMPREF0994											HMPREF099400533	HMPREF099400579
Lachnospiraceae bacterium 4_1_37FAA	NZ_ADCR00000000	HMPREF0490
Lachnospiraceae bacterium 5_1_57FAA	NZ_ACTR00000000	HMPREF0993
Lachnospiraceae bacterium 5_1_63FAA	NZ_ACTS00000000	HMPREF0996
Lachnospiraceae bacterium 6_1_63FAA	NZ_ACTV00000000	HMPREF0992
Lachnospiraceae bacterium 8_1_57FAA	NZ_ACWQ00000000	HMPREF1026
Lachnospiraceae bacterium 9_1_43BFAA	NZ_ACTX00000000	HMPREF0987
Lactobacillus acidophilus ATCC 4796	NZ_ACHN00000000	HMPREF0492
Lactobacillus amylolyticus DSM 11664	NZ_ADNY00000000	HMPREF0493
Lactobacillus antri DSM 16041	NZ_ACLL00000000	HMPREF0494
Lactobacillus brevis subsp. gravesensis ATCC 27305	NZ_ACGG00000000	HMPREF0496
Lactobacillus buchneri ATCC 11577	NZ_ACGH00000000	HMPREF0497
Lactobacillus crispatus 125-2-CHN	NZ_ACPV00000000	HMPREF5045
Lactobacillus fermentum ATCC 14931	NZ_ACGI00000000	HMPREF0511
Lactobacillus gasseri ATCC 33323	NC_008530	LGAS
Lactobacillus helveticus DSM 20075	NZ_ACLM00000000	HMPREF0518
Lactobacillus hilgardii ATCC 8290	NZ_ACGP00000000	HMPREF0519
Lactobacillus paracasei subsp. paracasei 8700_2	NZ_ABQV00000000	LBPG
Lactobacillus plantarum JDM1	NC_012984	JDM1
Lactobacillus reuteri 100-23	NZ_AAPZ00000000	Lreu23DRAFT
Lactobacillus rhamnosus GG	NC_013198	LGG
Lactobacillus ruminis ATCC 25644	NZ_ACGS00000000	HMPREF0542
Lactobacillus salivarius ATCC 11741	NZ_ACGT00000000	HMPREF0545
Lactobacillus ultunensis DSM 16047	NZ_ACGU00000000	HMPREF0548
Leuconostoc mesenteroides subsp. cremoris ATCC 19254	NZ_ACKV00000000	HMPREF0555
Listeria grayi DSM 20601	NZ_ACCR00000000	HMPREF0556				HMPREF055612107
Listeria monocytogenes F6900	NZ_AARU00000000	LMMG				LMMG00258
Paenibacillus sp. HGF5	NZ_AEXS00000000	HMPREF9412				HMPREF94125629							HMPREF94121037
Paenibacillus sp. HGF7	NZ_AFDH00000000	HMPREF9413				HMPREF94133098							HMPREF94130503
Pediococcus acidilactici 7_4	NZ_ACXB00000000	HMPREF9024
Phascolarctobacterium sp. YIT 12067	NZ_AEVN00000000	HMPREF9443				HMPREF944301560
Roseburia inulinivorans DSM 16841	NZ_ACFY00000000	ROSEINA2194											ROSEINA219400841	ROSEINA219401472	ROSEINA219400548	ROSEINA219402156
Ruminococcaceae bacterium D16	NZ_ADDX00000000	HMPREF0866				HMPREF086602584
Ruminococcus sp. 5_1_39BFAA	NZ_ACII00000000	RSAG
Streptococcus sp. 2_1_36FAA	NZ_ACOI00000000	HMPREF0847
Streptococcus anginosus 1_2_62CV	NZ_ADME00000000	HMPREF9459
Streptococcus equinus ATCC 9812	NZ_AEVB00000000	HMPREF0819
Turicibacter sp. HGF1	NZ_AEXQ00000000	HMPREF9402
Turicibacter sanguinis PC909	NZ_ADMN00000000	CUW
Veillonella sp. 3_1_44	NZ_ADCV00000000	HMPREF0873
Veillonella sp. 6_1_27	NZ_ADCW00000000	HMPREF0874
Veillonella parvula DSM 2008	NC_013520	Vpar
Weissella paramesenteroides ATCC 33313	NZ_ACKU00000000	HMPREF0877
Acidaminococcus intestini RyC-MR95	NC_016077	Acin				Acin0938
Bacillus sp. 7_6_55CFAA_CT2	NZ_ACWE00000000	HMPREF1014				HMPREF101401153	HMPREF101404017
Bacillus smithii 7_3_47FAA	NZ_ACWF00000000	HMPREF1015				HMPREF101501010							HMPREF101502088
Clostridium sp. 7_3_54FAA	NZ_ACWK00000000	HMPREF1020											HMPREF102001787
Clostridium citroniae WAL-17108	NZ_ADLJ00000000	HMPREF9469											HMPREF946903877
Clostridium clostridioforme 2_1_49FAA	NZ_ADLL00000000	HMPREF9467											HMPREF946700409
Coprobacillus sp. 3_3_56FAA	NZ_ACWL00000000	HMPREF1021
Coprobacillus sp. 8_2_54BFAA	NZ_ACTG00000000	HMPREF0978
Dialister succinatiphilus YIT 11850	NZ_ADLT00000000	HMPREF9453				HMPREF945300851
Dorea formicigenerans 4_6_53AFAA	NZ_ADLU00000000	HMPREF9457
Enterococcus faecalis 62	NC_017312	EF62
Enterococcus saccharolyticus 30_1	NZ_ADLY00000000	HMPREF9478
Erysipelotrichaceae bacterium 2_2_44A	NZ_ADCZ00000000	HMPREF9022
Erysipelotrichaceae bacterium 21_3	NZ_ACTI00000000	HMPREF0982
Eubacterium sp. 3_1_31	NZ_ACTL00000000	HMPREF0984
Flavonifractor plautii ATCC 29863	NZ_AGCK00000000	HMPREF0372				HMPREF037203559							HMPREF037202959	HMPREF037202972
Lachnospiraceae bacterium 7_1_58FAA	NZ_ACTW00000000	HMPREF0995				HMPREF099500722	HMPREF099502574						HMPREF099505564	HMPREF099505065
Lactobacillus sp. 7_1_47FAA	NZ_ACWR00000000	HMPREF1027
Lactobacillus delbrueckii subsp. bulgaricus 2038	NC_017469	LBU
Lactobacillus johnsonii DPC 6026	NC_017477	LJP
Megamonas funiformis YIT 11815	NZ_ADMB00000000	HMPREF9454				HMPREF945400637
Roseburia hominis A2-183	NC_015977	RHOM											RHOM00640
Subdoligranulum sp. 4_3_54A2FAA	NZ_ACWW00000000	HMPREF1032
Fusobacterium sp. 4_1_13	NZ_ACDE00000000	FSCG
Fusobacterium varium ATCC 27725	NZ_ACIE00000000	FVAG
Fusobacterium sp. 1_1_41FAA	NZ_ADGG00000000	HMPREF0400
Fusobacterium sp. 11_3_2	NZ_ACUO00000000	HMPREF0401
Fusobacterium sp. 2_1_31	NZ_ACDC00000000	FSAG
Fusobacterium sp. 21_1A	NZ_ADEE00000000	HMPREF0404
Fusobacterium sp. 3_1_27	NZ_ADGF00000000	HMPREF0405
Fusobacterium sp. 3_1_33	NZ_ACQE00000000	HMPREF0406
Fusobacterium sp. 3_1_36A2	NZ_ACPU00000000	HMPREF0946
Fusobacterium sp. 3_1_5R	NZ_ACDD00000000	FSBG
Fusobacterium sp. 7_1	NZ_ACDF00000000	FSDG
Fusobacterium sp. D11	NZ_ACDS00000000	PSAG
Fusobacterium sp. D12	NZ_ACDG00000000	FSEG
Fusobacterium gonidiaformans ATCC 25563	NZ_ACET00000000	FGAG
Fusobacterium mortiferum ATCC 9817	NZ_ACDB00000000	FMAG
Fusobacterium ulcerans ATCC 49185	NZ_ACDH00000000	FUAG
Fusobacterium sp. 12_1B	NZ_AGWJ00000000	HMPREF0402
Fusobacterium necrophorum subsp. funduliforme 1_1_36S	NZ_ADLZ00000000	HMPREF9466
Victivallis vadensis ATCC BAA-548	NZ_ABDE00000000	VvadPD							VvadPD0944	VvadPD3308	VvadPD2589
Escherichia coli str. K-12 substr. MG1655	NC_000913	b	b1831			b4172							b2696
Escherichia fergusonii ATCC 35469	NC_011740	EFER	EFER1243			EFER4225							EFER0378
Citrobacter youngae ATCC 29220	NZ_ABWL00000000	CIT292	CIT29203055			CIT29200578							CIT29204175
Providencia alcalifaciens DSM 30120	NZ_ABXW00000000	PROVALCAL	PROVALCAL01838			PROVALCAL01004							PROVALCAL00432	PROVALCAL00751
Providencia stuartii ATCC 25827	NZ_ABJD00000000	PROSTU	PROSTU02795			PROSTU03875							PROSTU00003
Providencia rustigianii DSM 4541	NZ_ABXV00000000	PrusD	PrusD4020100013149			PrusD4020100009580							PrusD4020100014747	PrusD4020100000105
Proteus penneri ATCC 35198	NZ_ABVP00000000	PROPEN	PROPEN04350			PROPEN00497							PROPEN02640
Desulfovibrio piger ATCC 29098	NZ_ABXU00000000	DESPIG							DESPIG02938
Providencia rettgeri DSM 1131	NZ_ACCI00000000	PretD	PretD1020100001235	PretD1020100021658	PretD1020100003594	PretD1020100018749							PretD1020100020026
Shigella sp. D9	NZ_ACDL00000000	ShiD9	ShiD9010100003622			ShiD9010100012932							ShiD9010100011477
Enterobacter cancerogenus ATCC 35316	NC_Ecancerogenus	Ecan				Ecan0856							Ecan3918
Acinetobacter baumannii AB900	NZ_ABXK00000000	AbauAB				AbauAB010100004246	AbauAB010100010117		AbauAB010100000790				AbauAB010100014372
Acinetobacter junii SH205	NZ_ACPM00000000	HMPREF0026				HMPREF002600605			HMPREF002602520				HMPREF002600566
Arcobacter butzleri JV22	NZ_AEPT00000000	HMPREF9401							HMPREF94010140
Bartonella quintana str. Toulouse	NC_005955	BQ				BQ05340
Bilophila wadsworthia 3_1_6	NZ_ADCP00000000	HMPREF0179							HMPREF017902151	HMPREF017900895
Burkholderia oklahomensis EO147	NZ_ABBF00000000	BoklE	BoklE010100032597			BoklE010100008334	BoklE010100010115
Burkholderiales bacterium 1_1_47	NZ_ADCQ00000000	HMPREF0189				HMPREF018901139
Campylobacter coli JV20	NZ_AEER00000000	HMPREF9399											HMPREF93990384
Campylobacter concisus 13826	NC_009802	CCC13826							CCC138260482				CCC138260062
Campylobacter curvus 525.92	NC_009715	CCV52592							CCV525920508				CCV525920697
Campylobacter hominis ATCC BAA-381	NC_009714	CHAB381
Campylobacter jejuni subsp. jejuni 81-176	NZ_AASL00000000	Cjejjejuni
Campylobacter upsaliensis JV21	NZ_AEPU00000000	HMPREF9400											HMPREF94000802
Citrobacter sp. 30_2	NZ_ACDJ00000000	CSAG	CSAG01680			CSAG03106							CSAG02528
Citrobacter koseri ATCC BAA-895	NC_009792	CKO	CKO01142			CKO03663							CKO04047
Desulfovibrio sp. 3_1_syn3	NZ_ADDR00000000	HMPREF0326							HMPREF032601183	HMPREF032602864			HMPREF032600209
Edwardsiella tarda ATCC 23685	NZ_ADGK00000000	EDWATA	EDWATA02124			EDWATA00247							EDWATA00553
Enterobacteriaceae bacterium 9_2_54FAA	NZ_ADCU00000000	HMPREF0864	HMPREF086401322			HMPREF086402755							HMPREF086403143
Escherichia sp. 3_2_53FAA	NZ_ACAC00000000	ESAG	ESAG02511			ESAG03722							ESAG01695
Escherichia sp. 4_1_40B	NZ_ACDM00000000	ESBG	ESBG00842			ESBG03605							ESBG03276
Escherichia albertii TW07627	NZ_ABKX00000000	ESCAB7627	ESCAB76273393	ESCAB76271695		ESCAB76274264							ESCAB76271126
Grimontia hollisae CIP 101886	NZ_ADAQ00000000	VHA	VHA002767			VHA002138							VHA000649
Helicobacter bilis ATCC 43879	NZ_ACDN00000000	HRAG							HRAG00649				HRAG01720
Helicobacter bizzozeronii CIII-1	NC_015674	HBZC1							HBZC116140				HBZC109070
Helicobacter canadensis MIT 98-5491	NZ_ABQS00000000	HCMG											HCMG00507
Helicobacter cinaedi CCUG 18818	NZ_ABQT00000000	HCCG							HCCG00919				HCCG01532
Helicobacter pullorum MIT 98-5489	NZ_ABQU00000000	HPMG											HPMG00356
Helicobacter winghamensis ATCC BAA-430	NZ_ACDO00000000	HWAG											HWAG01404
Klebsiella sp. 1_1_55	NZ_ACXA00000000	HMPREF0485	HMPREF048500610			HMPREF048504039							HMPREF048502766
Klebsiella sp. MS 92-3	NZ_AFBO00000000	HMPREF9538	HMPREF953801613			HMPREF953802267							HMPREF953800951
Laribacter hongkongensis HLHK9	NC_012559	LHK	LHK01401			LHK00690
Neisseria macacae ATCC 33926	NZ_AFQE00000000	HMPREF9418	HMPREF94181036			HMPREF94181426
Oxalobacter formigenes HOxBLS	NZ_ACDP00000000	OFAG				OFAG00111
Parasutterella excrementihominis YIT 11859	NZ_AFBP00000000	HMPREF9439				HMPREF943900970
Ralstonia sp. 5_7_47FAA	NZ_ACUF00000000	HMPREF1004				HMPREF100403671
Succinatimonas hippei YIT 12066	NZ_AEVO00000000	HMPREF9444	HMPREF944401793			HMPREF944401040							HMPREF944400086
Sutterella wadsworthensis 3_1_45B	NZ_ADMF00000000	HMPREF9464				HMPREF946401052
Vibrio cholerae MZO-2	NZ_AAWF00000000	A5A	A5A1764			A5A0357			A5AA0352				A5A0532
Vibrio furnissii CIP 102972	NZ_ACZP00000000	VFA	VFA001515			VFA003667			VFA002825	VFA000669			VFA000251
Vibrio mimicus MB451	NZ_ADAF00000000	VII	VII002304			VII003384							VII003194
Vibrio sp. RC341	NZ_ACZT00000000	VCJ	VCJ001889			VCJ000014			VCJ000548				VCJ000363
Yersinia bercovieri ATCC 43970	NZ_AALC00000000	yberc0001	yberc000119650			yberc00017590
Yersinia pseudotuberculosis IP 31758	NC_009708	YpsIP31758	YpsIP317581671			YpsIP317583653							YpsIP317583237
Salmonella enterica subsp. enterica serovar Typhimurium str. LT2	NC_003197	STM	STM1846			STM4361							STM2826
Acinetobacter radioresistens SH164	NZ_ACPO00000000	HMPREF0018				HMPREF001800369			HMPREF001802060				HMPREF001800489
Bilophila sp. 4_1_30	NZ_ADCO00000000	HMPREF0178							HMPREF017802379	HMPREF017801545
Campylobacter sp. 10_1_50	NZ_ACWJ00000000	HMPREF1019							HMPREF101901088				HMPREF101900457
Citrobacter freundii 4_7_47CFAA	NZ_ADLG00000000	HMPREF9428	HMPREF942801742			HMPREF942803048							HMPREF942803360
Escherichia sp. 1_1_43	NZ_ACID00000000	ESCG				ESCG00952							ESCG00066
Hafnia alvei ATCC 51873	NZ_AGCI00000000	HMPREF0454	HMPREF045403672			HMPREF045402958							HMPREF045401664
Helicobacter pylori 2017	NC_017374	hp2017							hp20170810				hp20171375
Klebsiella sp. 4_1_44FAA	NZ_ACWO00000000	HMPREF1024	HMPREF102400381	HMPREF102405014		HMPREF102404043							HMPREF102402172
Pseudomonas sp. 2_1_26	NZ_ACWU00000000	HMPREF1030	HMPREF103001761			HMPREF103002153							HMPREF103004165	HMPREF103001690	HMPREF103002404
Ralstonia sp. 5_2_56FAA	NZ_ACTT00000000	HMPREF0989				HMPREF098901665
Sutterella parvirubra YIT 11816	NZ_AFBQ00000000	HMPREF9440				HMPREF944001603
Yersinia enterocolitica subsp. palearctica Y11	NC_017564	Y11	Y1107381			Y1136121							Y1122151
Yokenella regensburgei ATCC 43003	NZ_AGCL00000000	HMPREF0880	HMPREF088003922			HMPREF088000261							HMPREF088002111
Anaerobaculum hydrogeniformans ATCC BAA-1850	NZ_ACJX00000000	HMPREF1705											HMPREF170501467
Synergistes sp. 3_1_syn1	NZ_ACUH00000000	HMPREF1006
Mycoplasma hominis ATCC 23114	NC_013511	MHO
Akkermansia muciniphila ATCC BAA-835	NC_010655	Amuc
