## Supplementary material for "A Novel Family of RNA-Binding Proteins Regulate Polysaccharide Metabolism in *Bacteroides thetaiotaomicron*": Dataset S3

### Sheet: Dataset S3
Dataset S3: Biolog carbon sources and optical densities
Plate	Location	Chemical	CAS ID	OD630 11 hours WT	OD630 11 hours ∆rbpA	OD630 11 hours ∆rbpB	OD630 11 hours ∆rbpA∆rbpB	OD630 24 hours WT	OD630 24 hours ∆rbpA	OD630 24 hours ∆rbpB	OD630 24 hours ∆rbpA∆rbpB
PM01	A01	Negative Control	none	0.04	0.034	0.034	0.034	0.047	0.042	0.04	0.039
PM01	A02	L-Arabinose	CAS 87-72-9	0.814	0.773	0.857	0.811	0.772	0.691	0.822	0.722
PM01	A03	N-Acetyl-D-Glucosamine	CAS 7512-17-6	0.87	0.834	0.872	0.846	0.779	0.748	0.858	0.75
PM01	A04	D-Saccharic acid	CAS 576-42-1	0.037	0.036	0.038	0.035	0.044	0.042	0.045	0.041
PM01	A05	Succinic acid	CAS 6106-21-4	0.036	0.034	0.033	0.034	0.044	0.042	0.039	0.041
PM01	A06	D-Galactose	CAS 59-23-4	0.927	0.816	1.027	0.902	0.816	0.692	0.845	0.762
PM01	A07	L-Aspartic acid	CAS 3792-50-5	0.044	0.035	0.035	0.034	0.051	0.041	0.041	0.04
PM01	A08	L-Proline	CAS 147-85-3	0.038	0.037	0.034	0.033	0.044	0.043	0.04	0.039
PM01	A09	D-Alanine	CAS 338-69-2	0.038	0.059	0.034	0.033	0.043	0.041	0.04	0.038
PM01	A10	D-Trehalose	CAS 6138-23-4	0.608	0.271	0.459	0.254	0.917	0.905	1.055	1.005
PM01	A11	D-Mannose	CAS 3458-28-4	0.793	0.721	0.834	0.788	0.767	0.525	0.825	0.664
PM01	A12	Dulcitol	CAS 608-66-2	0.037	0.038	0.033	0.033	0.043	0.045	0.04	0.038
PM01	B01	D-Serine	CAS 312-84-5	0.039	0.041	0.035	0.034	0.045	0.048	0.041	0.039
PM01	B02	D-Sorbitol	CAS 50-70-4	0.041	0.04	0.036	0.035	0.046	0.045	0.041	0.04
PM01	B03	Glycerol	CAS 56-81-5	0.04	0.042	0.037	0.034	0.046	0.048	0.042	0.039
PM01	B04	L-Fucose	CAS 2438-80-4	0.163	0.173	0.132	0.105	0.387	0.354	0.385	0.284
PM01	B05	D-Glucuronic acid	CAS 14984-34-0	0.126	0.104	0.1	0.085	0.226	0.218	0.24	0.185
PM01	B06	D-Gluconic acid	CAS 527-07-1	0.04	0.037	0.034	0.034	0.045	0.042	0.04	0.039
PM01	B07	DL-a-Glycerol Phosphate	CAS 3325-00-6	0.04	0.035	0.033	0.033	0.046	0.041	0.039	0.039
PM01	B08	D-Xylose	CAS 58-86-6	0.962	0.913	0.958	0.953	0.792	0.735	0.846	0.832
PM01	B09	L-Lactic acid	CAS 312-85-6	0.039	0.035	0.035	0.034	0.045	0.042	0.043	0.041
PM01	B10	Formic acid	CAS 141-53-7	0.049	0.035	0.034	0.034	0.056	0.042	0.043	0.041
PM01	B11	D-Mannitol	CAS 69-65-8	0.036	0.034	0.032	0.032	0.044	0.042	0.041	0.04
PM01	B12	L-Glutamic acid	CAS 6106-04-3	0.034	0.033	0.032	0.032	0.043	0.042	0.04	0.04
PM01	C01	D-Glucose-6-Phosphate	CAS 3671-99-6	0.04	0.037	0.035	0.035	0.05	0.048	0.046	0.044
PM01	C02	D-Galactonic acid-g-Lactone	CAS 2782-07-2	0.036	0.037	0.033	0.032	0.044	0.045	0.041	0.04
PM01	C03	DL-Malic acid	CAS 6915-15-7	0.039	0.039	0.033	0.031	0.047	0.047	0.041	0.039
PM01	C04	D-Ribose	CAS 50-69-1	0.111	0.111	0.09	0.07	0.923	0.849	0.954	0.984
PM01	C05	Tween 20	CAS 9005-64-5	0.034	0.034	0.033	0.029	0.042	0.042	0.042	0.037
PM01	C06	L-Rhamnose	CAS 3615-41-6	0.277	0.31	0.214	0.199	0.557	0.502	0.599	0.588
PM01	C07	D-Fructose	CAS 57-48-7	0.889	0.813	0.906	0.873	0.833	0.744	0.879	0.848
PM01	C08	Acetic acid	CAS 127-09-3	0.036	0.034	0.033	0.031	0.043	0.042	0.04	0.038
PM01	C09	a-D-Glucose	CAS 50-99-7	0.862	0.765	0.853	0.863	0.822	0.734	0.868	0.868
PM01	C10	Maltose	CAS 6363-53-7	0.963	0.897	0.961	0.94	0.892	0.887	0.941	0.918
PM01	C11	D-Melibiose	CAS 585-99-9	0.989	0.945	0.242	0.879	0.866	0.879	1.137	0.84
PM01	C12	Thymidine	CAS 50-89-5	0.041	0.035	0.055	0.034	0.055	0.051	0.064	0.044
PM01	D01	L-Asparagine	CAS 70-47-3	0.043	0.039	0.034	0.033	0.05	0.056	0.042	0.04
PM01	D02	D-Aspartic acid	CAS 1783-96-6	0.038	0.04	0.04	0.033	0.044	0.045	0.046	0.038
PM01	D03	D-Glucosaminic acid	CAS 3646-68-2	0.04	0.041	0.035	0.033	0.045	0.047	0.04	0.039
PM01	D04	1,2-Propanediol	CAS 57-55-6	0.04	0.037	0.034	0.033	0.044	0.042	0.04	0.039
PM01	D05	Tween 40	CAS 9005-66-7	0.041	0.037	0.036	0.033	0.044	0.043	0.041	0.039
PM01	D06	a-Ketoglutaric acid	CAS 22202-68-2	0.041	0.04	0.035	0.034	0.045	0.047	0.04	0.04
PM01	D07	a-Ketobutyric acid	CAS 2013-26-5	0.039	0.039	0.035	0.034	0.046	0.047	0.042	0.04
PM01	D08	a-Methyl-D-Galactoside	CAS 3396-99-4	0.068	0.101	0.035	0.049	0.151	0.406	0.044	0.101
PM01	D09	a-D-Lactose	CAS 5989-81-1	0.959	0.981	1.011	0.991	0.9	0.94	0.94	0.927
PM01	D10	Lactulose	CAS 4618-18-2	0.08	0.073	0.054	0.067	0.437	0.53	0.325	0.426
PM01	D11	Sucrose	CAS 57-50-1	0.962	0.644	0.899	0.885	0.855	0.821	0.892	0.853
PM01	D12	Uridine	CAS 58-96-8	0.052	0.037	0.031	0.031	0.09	0.049	0.043	0.04
PM01	E01	L-Glutamine	CAS 56-85-9	0.04	0.035	0.033	0.033	0.047	0.041	0.04	0.04
PM01	E02	m-Tartaric acid	CAS 147-73-9	0.039	0.034	0.032	0.032	0.046	0.041	0.039	0.039
PM01	E03	D-Glucose-1-Phosphate	CAS 56401-20-8	0.05	0.039	0.034	0.045	0.059	0.047	0.043	0.052
PM01	E04	D-Fructose-6-Phosphate	CAS 26177-86-6	0.041	0.04	0.036	0.044	0.047	0.048	0.044	0.05
PM01	E05	Tween 80	CAS 9005-65-6	0.04	0.039	0.034	0.034	0.044	0.048	0.041	0.039
PM01	E06	a-Hydroxyglutaric acid-g-Lactone	CAS 21461-84-7	0.039	0.039	0.035	0.034	0.045	0.046	0.042	0.04
PM01	E07	a-Hydroxybutyric acid	CAS 19054-57-0	0.04	0.036	0.034	0.034	0.045	0.043	0.042	0.04
PM01	E08	b-Methyl-D-Glucoside	CAS 709-50-2	0.04	0.036	0.033	0.033	0.049	0.046	0.043	0.043
PM01	E09	Adonitol	CAS 488-81-3	0.037	0.036	0.033	0.032	0.045	0.044	0.041	0.04
PM01	E10	Maltotriose	CAS 1109-28-0	0.825	0.849	0.818	0.868	0.795	0.739	0.831	0.835
PM01	E11	2`-Deoxyadenosine	CAS 16373-93-6	0.033	0.03	0.03	0.03	0.043	0.038	0.038	0.038
PM01	E12	Adenosine	CAS 58-61-7	0.036	0.042	0.03	0.033	0.046	0.046	0.04	0.041
PM01	F01	Gly-Asp	CAS 4685-12-5	0.041	0.034	0.034	0.033	0.047	0.041	0.042	0.039
PM01	F02	Citric acid	CAS 6132-04-3	0.038	0.04	0.033	0.033	0.043	0.046	0.039	0.038
PM01	F03	m-Inositol	CAS 87-89-8	0.039	0.038	0.035	0.034	0.044	0.044	0.04	0.039
PM01	F04	D-Threonine	CAS 632-20-2	0.04	0.038	0.039	0.038	0.046	0.044	0.044	0.045
PM01	F05	Fumaric acid	CAS 17013-01-3	0.04	0.04	0.038	0.035	0.046	0.047	0.044	0.041
PM01	F06	Bromosuccinic acid	CAS 923-06-8	0.041	0.035	0.034	0.033	0.048	0.041	0.041	0.039
PM01	F07	Propionic acid	CAS 137-40-6	0.038	0.043	0.034	0.034	0.045	0.049	0.041	0.04
PM01	F08	Mucic acid	CAS 526-99-8	0.038	0.042	0.033	0.034	0.045	0.048	0.041	0.04
PM01	F09	Glycolic acid	CAS 79-14-1	0.038	0.037	0.032	0.033	0.044	0.043	0.04	0.042
PM01	F10	Glyoxylic acid	CAS 563-96-2	0.043	0.041	0.037	0.039	0.066	0.058	0.064	0.057
PM01	F11	D-Cellobiose	CAS 528-50-7	0.043	0.043	0.037	0.039	0.053	0.048	0.051	0.047
PM01	F12	Inosine	CAS 58-63-9	0.038	0.034	0.03	0.032	0.045	0.04	0.038	0.038
PM01	G01	Gly-Glu	CAS 7412-78-4	0.042	0.043	0.035	0.036	0.048	0.048	0.041	0.041
PM01	G02	Tricarballylic acid	CAS 99-14-9	0.04	0.041	0.033	0.034	0.044	0.047	0.039	0.039
PM01	G03	L-Serine	CAS 56-45-1	0.042	0.036	0.035	0.034	0.047	0.041	0.041	0.04
PM01	G04	L-Threonine	CAS 72-19-5	0.04	0.038	0.033	0.033	0.046	0.044	0.039	0.039
PM01	G05	L-Alanine	CAS 56-41-7	0.038	0.035	0.034	0.035	0.043	0.041	0.04	0.04
PM01	G06	Ala-Gly	CAS 687-69-4	0.04	0.046	0.037	0.035	0.046	0.052	0.043	0.041
PM01	G07	Acetoacetic acid	CAS 3483-11-2	0.039	0.038	0.036	0.035	0.045	0.044	0.042	0.04
PM01	G08	N-Acetyl-D-Mannosamine	CAS 7772-94-3	0.053	0.053	0.045	0.046	0.078	0.088	0.072	0.072
PM01	G09	Mono-Methylsuccinate	CAS 3878-55-5	0.036	0.035	0.032	0.034	0.042	0.04	0.039	0.042
PM01	G10	Methylpyruvate	CAS 600-22-6	0.038	0.037	0.032	0.033	0.045	0.043	0.04	0.039
PM01	G11	D-Malic acid	CAS 636-61-3	0.036	0.035	0.031	0.031	0.042	0.04	0.039	0.038
PM01	G12	L-Malic acid	CAS 138-09-0	0.04	0.036	0.046	0.031	0.047	0.043	0.058	0.038
PM01	H01	Gly-Pro	CAS 704-15-4	0.037	0.036	0.035	0.034	0.043	0.042	0.041	0.039
PM01	H02	p-Hydroxyphenyl Acetic acid	CAS 156-38-7	0.041	0.039	0.037	0.035	0.046	0.045	0.043	0.041
PM01	H03	m-Hydroxyphenyl Acetic acid	CAS 621-37-4	0.039	0.037	0.035	0.036	0.044	0.042	0.041	0.042
PM01	H04	Tyramine	CAS 60-19-5	0.04	0.035	0.034	0.035	0.044	0.042	0.041	0.04
PM01	H05	D-Psicose	CAS 551-68-8	0.04	0.035	0.035	0.037	0.045	0.042	0.042	0.043
PM01	H06	L-Lyxose	CAS 1949-78-6	0.164	0.143	0.118	0.105	0.24	0.228	0.317	0.273
PM01	H07	Glucuronamide	CAS 3789-97-7	0.04	0.037	0.036	0.035	0.05	0.048	0.047	0.044
PM01	H08	Pyruvic acid	CAS 113-24-6	0.041	0.037	0.035	0.035	0.048	0.044	0.042	0.041
PM01	H09	L-Galactonic acid-g-Lactone	CAS 1668-08-2	0.105	0.051	0.07	0.044	0.181	0.108	0.173	0.087
PM01	H10	D-Galacturonic acid	CAS 91510-62-2	0.081	0.045	0.05	0.042	0.157	0.133	0.13	0.118
PM01	H11	Phenylethylamine	CAS 156-28-5	0.036	0.097	0.034	0.034	0.042	0.07	0.041	0.038
PM01	H12	2-Aminoethanol	CAS 141-43-5	0.035	0.034	0.032	0.034	0.041	0.04	0.039	0.039
PM02A	A01	Negative Control	none	0.036	0.036	0.031	0.032	0.041	0.042	0.038	0.038
PM02A	A02	Chondroitin Sulfate C	CAS 12678-07-8	0.381	0.342	0.383	0.356	0.283	0.321	0.299	0.297
PM02A	A03	a-Cyclodextrin	CAS 10016-20-3	0.871	0.78	0.873	0.851	0.776	0.727	0.771	0.788
PM02A	A04	b-Cyclodextrin	CAS 7585-39-9	0.866	0.804	0.899	0.849	0.805	0.699	0.811	0.804
PM02A	A05	g-Cyclodextrin	CAS 17465-86-0	0.705	0.689	0.742	0.683	0.591	0.643	0.66	0.529
PM02A	A06	Dextrin	CAS 9004-53-9	0.65	0.618	0.677	0.658	0.584	0.531	0.584	0.502
PM02A	A07	Gelatin	CAS 9000-70-8	0.043	0.045	0.038	0.036	0.05	0.049	0.044	0.045
PM02A	A08	Glycogen	CAS 9005-79-2	0.069	0.07	0.069	0.045	0.099	0.084	0.119	0.058
PM02A	A09	Inulin	CAS 9005-80-5	0.036	0.037	0.032	0.032	0.04	0.042	0.037	0.037
PM02A	A10	Laminarin	CAS 9008-22-4	0.051	0.048	0.044	0.041	0.072	0.066	0.065	0.059
PM02A	A11	Mannan	CAS 9036-88-8	0.089	0.062	0.053	0.049	0.371	0.287	0.107	0.117
PM02A	A12	Pectin	CAS 9000-69-5	0.076	0.078	0.077	0.072	0.106	0.126	0.107	0.115
PM02A	B01	N-Acetyl-D-Galactosamine	CAS 14215-68-0	0.405	0.33	0.492	0.265	0.838	0.863	0.858	0.861
PM02A	B02	N-Acetyl-Neuraminic acid	CAS 131-48-6	0.039	0.038	0.034	0.034	0.043	0.044	0.04	0.039
PM02A	B03	b-D-Allose	CAS 2595-97-3	0.038	0.036	0.034	0.035	0.042	0.042	0.039	0.041
PM02A	B04	Amygdalin	CAS 29883-15-6	0.056	0.045	0.042	0.038	0.099	0.068	0.069	0.056
PM02A	B05	D-Arabinose	CAS 10323-20-3	0.853	0.8	0.811	0.892	0.761	0.731	0.808	0.782
PM02A	B06	D-Arabitol	CAS 488-82-4	0.038	0.036	0.033	0.032	0.042	0.042	0.038	0.037
PM02A	B07	L-Arabitol	CAS 7643-75-6	0.037	0.033	0.035	0.032	0.042	0.039	0.041	0.038
PM02A	B08	Arbutin	CAS 497-76-7	0.036	0.033	0.034	0.031	0.041	0.04	0.041	0.038
PM02A	B09	2-Deoxy-D-Ribose	CAS 533-67-5	0.037	0.038	0.034	0.035	0.044	0.045	0.042	0.041
PM02A	B10	i-Erythritol	CAS 149-32-6	0.035	0.034	0.03	0.031	0.041	0.04	0.039	0.038
PM02A	B11	D-Fucose	CAS 3615-37-0	0.035	0.034	0.033	0.031	0.043	0.042	0.043	0.039
PM02A	B12	3-O-b-D-Galactopyranosyl-D-Arabinose	CAS 6057-48-3	0.043	0.032	0.031	0.03	0.103	0.048	0.055	0.048
PM02A	C01	Gentiobiose	CAS 554-91-6	0.661	0.501	0.481	0.484	1.041	1.035	1.055	1.057
PM02A	C02	L-Glucose	CAS 921-60-8	0.037	0.035	0.032	0.04	0.044	0.043	0.041	0.049
PM02A	C03	D-Lactitol	CAS 81025-04-9	0.039	0.041	0.036	0.031	0.048	0.052	0.047	0.04
PM02A	C04	D-Melezitose	CAS 10030-67-8	0.039	0.034	0.033	0.032	0.047	0.045	0.044	0.042
PM02A	C05	Maltitol	CAS 585-88-6	0.177	0.11	0.13	0.121	0.687	0.684	0.695	0.718
PM02A	C06	a-Methyl-D-Glucoside	CAS 97-30-3	0.042	0.034	0.032	0.033	0.052	0.044	0.042	0.041
PM02A	C07	b-Methyl-D-Galactoside	CAS 1824-94-8	0.067	0.057	0.05	0.047	0.458	0.456	0.263	0.24
PM02A	C08	3-Methylglucose	CAS 13224-94-7	0.041	0.038	0.036	0.036	0.044	0.047	0.043	0.044
PM02A	C09	b-Methyl-D-Glucuronic acid	CAS 134253-42-2	0.036	0.033	0.03	0.031	0.041	0.04	0.038	0.038
PM02A	C10	a-Methyl-D-Mannoside	CAS 617-04-9	0.035	0.035	0.033	0.032	0.042	0.042	0.042	0.039
PM02A	C11	b-Methyl-D-Xyloside	CAS 612-05-5	0.035	0.034	0.03	0.031	0.041	0.04	0.038	0.037
PM02A	C12	Palatinose	CAS 13718-94-0	0.058	0.036	0.036	0.033	0.571	0.163	0.181	0.134
PM02A	D01	D-Raffinose	CAS 17629-30-0	0.052	0.042	0.036	0.038	0.129	0.08	0.051	0.075
PM02A	D02	Salicin	CAS 138-52-3	0.039	0.038	0.035	0.034	0.054	0.064	0.06	0.047
PM02A	D03	Sedoheptulosan	CAS 469-90-9	0.04	0.037	0.037	0.033	0.045	0.042	0.041	0.038
PM02A	D04	L-Sorbose	CAS 87-79-6	0.037	0.04	0.033	0.032	0.041	0.045	0.038	0.038
PM02A	D05	Stachyose	CAS 54261-98-2	0.042	0.036	0.035	0.034	0.047	0.043	0.04	0.042
PM02A	D06	D-Tagatose	CAS 87-81-0	0.042	0.037	0.034	0.033	0.045	0.043	0.04	0.039
PM02A	D07	Turanose	CAS 547-25-1	0.495	0.282	0.377	0.304	1.052	1.021	1.056	1.044
PM02A	D08	Xylitol	CAS 87-99-0	0.14	0.035	0.033	0.032	0.17	0.042	0.04	0.039
PM02A	D09	N-Acetyl-D-Glucosaminitol	CAS 4271-28-7	0.036	0.034	0.032	0.032	0.042	0.041	0.039	0.039
PM02A	D10	g-Amino-N-Butyric acid	CAS 56-12-2	0.036	0.036	0.032	0.031	0.043	0.043	0.038	0.038
PM02A	D11	d-Amino Valeric acid	CAS 5451-09-2	0.034	0.032	0.031	0.032	0.041	0.039	0.038	0.037
PM02A	D12	Butyric acid	CAS 156-54-7	0.033	0.031	0.029	0.03	0.04	0.038	0.037	0.037
PM02A	E01	Capric acid	CAS 1002-62-6	0.032	0.031	0.03	0.031	0.037	0.036	0.036	0.036
PM02A	E02	Caproic acid	CAS 10051-44-2	0.037	0.036	0.035	0.032	0.042	0.041	0.04	0.037
PM02A	E03	Citraconic acid	CAS 207-858-7	0.038	0.041	0.033	0.035	0.042	0.046	0.039	0.039
PM02A	E04	Citramalic acid	CAS 6236-10-8	0.038	0.036	0.034	0.033	0.042	0.041	0.039	0.038
PM02A	E05	D-Glucosamine	CAS 66-84-2	0.099	0.1	0.078	0.079	0.331	0.317	0.249	0.247
PM02A	E06	2-Hydroxybenzoic acid	CAS 54-21-7	0.038	0.041	0.038	0.033	0.043	0.046	0.044	0.038
PM02A	E07	4-Hydroxybenzoic acid	CAS 114-63-6	0.039	0.035	0.033	0.033	0.045	0.042	0.04	0.04
PM02A	E08	b-Hydroxybutyric acid	CAS 150-83-4	0.037	0.034	0.032	0.032	0.043	0.04	0.039	0.039
PM02A	E09	g-Hydroxybutyric acid	CAS 502-85-2	0.036	0.036	0.032	0.032	0.043	0.042	0.039	0.039
PM02A	E10	a-Keto-Valeric acid	CAS 1821-02-9	0.034	0.034	0.033	0.031	0.041	0.04	0.04	0.037
PM02A	E11	Itaconic acid	CAS 97-65-4	0.035	0.032	0.029	0.03	0.041	0.039	0.036	0.04
PM02A	E12	5-Keto-D-Gluconic acid	CAS 91446-96-7	0.037	0.038	0.034	0.034	0.044	0.044	0.042	0.042
PM02A	F01	D-Lactic acid Methyl Ester	CAS 17392-83-5	0.037	0.035	0.033	0.037	0.042	0.041	0.039	0.043
PM02A	F02	Malonic acid	CAS 26522-85-0	0.041	0.036	0.037	0.033	0.046	0.041	0.042	0.038
PM02A	F03	Melibionic acid	CAS 70803-54-2	0.053	0.042	0.039	0.035	0.06	0.05	0.044	0.041
PM02A	F04	Oxalic acid	CAS 62-76-0	0.066	0.058	0.054	0.048	0.071	0.063	0.06	0.054
PM02A	F05	Oxalomalic acid	CAS 89304-26-7	0.039	0.037	0.038	0.034	0.043	0.042	0.044	0.039
PM02A	F06	Quinic acid	CAS 77-95-2	0.039	0.035	0.034	0.033	0.043	0.041	0.04	0.039
PM02A	F07	D-Ribono-1,4-Lactone	CAS 5336-08-3	0.039	0.036	0.034	0.034	0.044	0.042	0.04	0.04
PM02A	F08	Sebacic acid	CAS 111-20-6	0.038	0.04	0.035	0.033	0.043	0.047	0.04	0.039
PM02A	F09	Sorbic acid	CAS 110-44-1	0.041	0.039	0.04	0.036	0.047	0.047	0.047	0.044
PM02A	F10	Succinamic acid	CAS 638-32-4	0.037	0.037	0.033	0.033	0.042	0.042	0.039	0.038
PM02A	F11	D-Tartaric acid	CAS 57341-16-9	0.036	0.034	0.032	0.032	0.041	0.039	0.038	0.038
PM02A	F12	L-Tartaric acid	CAS 6106-24-7	0.037	0.033	0.032	0.031	0.042	0.039	0.038	0.038
PM02A	G01	Acetamide	CAS 60-35-5	0.04	0.037	0.043	0.034	0.044	0.042	0.05	0.039
PM02A	G02	L-Alaninamide	CAS 33208-99-0	0.041	0.038	0.035	0.033	0.045	0.043	0.04	0.038
PM02A	G03	N-Acetyl-L-Glutamic acid	CAS 1188-37-0	0.041	0.038	0.034	0.033	0.045	0.043	0.039	0.038
PM02A	G04	L-Arginine	CAS 1119-34-2	0.042	0.037	0.033	0.033	0.046	0.045	0.039	0.038
PM02A	G05	Glycine	CAS 6000-43-7	0.038	0.038	0.037	0.034	0.043	0.043	0.042	0.039
PM02A	G06	L-Histidine	CAS 5934-29-2	0.039	0.035	0.034	0.034	0.044	0.041	0.04	0.04
PM02A	G07	L-Homoserine	CAS 672-15-1	0.043	0.035	0.034	0.034	0.047	0.04	0.04	0.039
PM02A	G08	Hydroxy-L-Proline	CAS 51-35-4	0.038	0.034	0.034	0.033	0.043	0.039	0.04	0.039
PM02A	G09	L-Isoleucine	CAS 73-32-5	0.037	0.043	0.032	0.033	0.042	0.049	0.038	0.04
PM02A	G10	L-Leucine	CAS 61-90-5	0.037	0.037	0.045	0.032	0.042	0.042	0.039	0.039
PM02A	G11	L-Lysine	CAS 657-27-2	0.035	0.034	0.032	0.031	0.04	0.04	0.038	0.037
PM02A	G12	L-Methionine	CAS 63-68-3	0.034	0.035	0.031	0.031	0.04	0.041	0.037	0.037
PM02A	H01	L-Ornithine	CAS 3184-13-2	0.037	0.036	0.035	0.035	0.041	0.041	0.041	0.041
PM02A	H02	L-Phenylalanine	CAS 63-91-2	0.044	0.036	0.036	0.034	0.049	0.042	0.041	0.04
PM02A	H03	L-Pyroglutamic acid	CAS 98-79-3	0.042	0.037	0.033	0.035	0.047	0.043	0.039	0.04
PM02A	H04	L-Valine	CAS 72-18-4	0.04	0.038	0.033	0.033	0.044	0.043	0.039	0.039
PM02A	H05	D,L-Carnitine	CAS 461-05-2	0.037	0.037	0.034	0.033	0.042	0.041	0.039	0.039
PM02A	H06	sec-Butylamine	CAS 13952-84-6	0.038	0.033	0.034	0.033	0.043	0.038	0.039	0.038
PM02A	H07	D,L-Octopamine	CAS 770-05-8	0.041	0.033	0.033	0.034	0.045	0.039	0.039	0.039
PM02A	H08	Putrescine	CAS 333-93-7	0.037	0.038	0.034	0.033	0.042	0.044	0.04	0.039
PM02A	H09	Dihydroxyacetone	CAS 96-26-4	0.059	0.06	0.058	0.058	0.066	0.067	0.065	0.065
PM02A	H10	2,3-Butanediol	CAS 513-85-9	0.037	0.037	0.032	0.032	0.041	0.042	0.038	0.038
PM02A	H11	2,3-Butanedione	CAS 431-03-8	0.038	0.043	0.036	0.036	0.043	0.044	0.041	0.042
PM02A	H12	3-Hydroxy-2-butanone	CAS 513-86-0	0.034	0.034	0.031	0.031	0.04	0.04	0.037	0.037
